# A lipid nanoparticle platform for high yield CRISPR-targeted homology directed repair enables fully non-viral CAR T cell generation

**DOI:** 10.64898/2026.08.04.741347

**Authors:** Joy J Chen, Atip Lawanprasert, Alissa LW Kleinhenz, Mehar Gayatri Devi Namala, Daniel Chu, York Tang, Valentine Lindarto, Michael Launspach, Danna Lee, Hoa Wu, Niren Murthy, David N Nguyen

## Abstract

CRISPR-mediated homology directed repair (HDR) enables targeted CAR integration with improved fitness and therapeutic potential of CAR T cells. However, current methods for generating HDR-engineered CAR T cells rely on viral transduction or electroporation, approaches that limit global implementation and constrain patient access due to their cost, toxicity, and requirement for centralized manufacturing. Through a screen of ionizable lipids, we identified LNP systems that enable CRISPR-mediated gene knock-in (KI) in primary human T cells and are amenable to hand mixing by ethanol injection as a research tool or machine formulation for larger scale manufacturing. Modifying the linear dsDNA HDR template with truncated Cas9 target sequences (tCTS) enhanced HDR rates across multiple LNP systems. We optimized two LNP formulations capable of HDR-mediated KI of a large 4kB CD19 CAR-EGFR HDR template into the TRAC locus with rates of ≥8% and >10x improved edited cell yields compared to electroporation. We demonstrate that LNP-generated CAR T cells exhibited similar growth kinetics, activation states, differentiation states, and killing capacity compared to electroporation-generated CAR T cells. Our LNP platform components are fully disclosed, commercially sourced, and enable efficient fully non-viral CRISPR-HDR cell engineering across diverse applications.
