## Supplementary Tables 2-4 for "A lipid nanoparticle platform for high yield CRISPR-targeted homology directed repair enables fully non-viral CAR T cell generation"

### Sheet: Supplementary Table 2
Gene target	Sequence
B2M	GGCCACGGAGCGAGACATCT
RAB11A	GGTAGTCGTACTCGTCGTCG
TRAC	CAGGGTTCTGGATATCTGT
CD5	CAGTCGCTTCCTGCCTCGGA
HDRT	Forward primer sequence	Reverse primer sequence
RAB11A-GFP -tCTS	GCAAGCGGCCACTAAGACTAT	CGTAGAACCCGGGGAAAGGAAT
RAB11A-GFP +tCTS	T*G*G*CGGGACTAGTGGCCCATGTCGTACTCGTCGTCGCGGAGCAAGCGGCCACTAAGACTAT	C*A*C*CACTTCCAGCACCCCATGTCGTACTCGTCGTCGCGGCGTAGAACCCGGGGAAAGGAAT
CAR-EGFR -tCTS (600HA)	GATGTAAGGAGCTGCTGTGACTTGC	CAACTTGGAGAAGGGGCTTAGAATGAGG
CAR-EGFR +tCTS (600HA)	T*G*G*CGGGACTAGTGGCAGTCGGTTCTGGATATCTGTGGGgatgtaaggagctgctgtgacttgc	C*A*C*CACTTCCAGCACCAGTCGGTTCTGGATATCTGTGGGcaacttggagaaggggcttagaatgagg
CAR-EGFR -tCTS (450 HA)	CATAAACCTCCCATTCTGCT	TCTGGACTGCCAGAACAAGG
CD5-HA +tCTS	AGAGGAGGGTCCGTCCGAGGCAGGAAGCGCTGCTTGTT	AACAAGCAGCGCTTCCTGCCTCGGACGGCATGTGGCTC

### Sheet: Supplementary Table 3
Plasmid Name	Plasmid Sequence
RAB11A-GFP	tggcagcactgcataattctcttactgtcatgccatccgtaagatgcttttctgtgactggtgagtactcaaccaagtcattctgagaatagtgtatgcggcgaccgagttgctcttgcccggcgtcaatacgggataataccgcgccacatagcagaactttaaaagtgctcatcattggaaaacgttcttcggggcgaaaactctcaaggatcttaccgctgttgagatccagttcgatgtaacccactcgtgcacccaactgatcttcagcatcttttactttcaccagcgtttctgggtgagcaaaaacaggaaggcaaaatgccgcaaaaaagggaataagggcgacacggaaatgttgaatactcatactcttcctttttcaatattattgaa…
CAR-EGFR	AGACGGTCACAGCTTGTCTGTAAGCGGATGCCGGGAGCAGACAAGCCCGTCAGGGCGCGTCAGCGGGTGTTGGCGGGTGTCGGGGCTGGCTTAACTATGCGGCATCAGAGCAGATTGTACTGAGAGTGCACCATAAAATTGTAAACGTTAATATTTTGTTAAAATTCGCGTTAAATTTTTGTTAAATCAGCTCATTTTTTAACCAATAGGCCGAAATCGGCAAAATCCCTTATAAATCAAAAGAATAGCCCGAGATAGGGTTGAGTGTTGTTCCAGTTTGGAACAAGAGTCCACTATTAAAGAACGTGGACTCCAACGTCAAAGGGCGAAAAACCGTCTATCAGGGCGATGGCCCACTACGTGAACCATCACCCAAATCAAGTTTTTTGGGGTCGAGGT…
RAB11A-GFP cssDNA	GGTAGCTAGGAGTTCCAGGACTCAGTTTCCCCTTTGAGCCTCCTTTAGCGACTAAAGCTTGAAGCCCCACGCATCTCGACTCTCGCGCACACCGCCCTTGTTGGGCTCAGGGGCGGGGCGCCGCCCCCGGAAGTACTTCCCCTTAAAGGCTGGGGCCTGCCGGAAATGGCGCAGCGGCAGGGAGGGGCTCTTCACCCAGTCCGGCAGTTGAAGCTCGGCGCTCGGGTTACCCCTGCAGCGACGCCCCCTGGTCCCACAGATACCACTGCTGCTCCCGCCCTTTCGCTCCTCGGCCGCGCAATGGGCGGATCGGGTGGGACTAGTGGCAGCAAGGGCGAGGAGCTGTTCACCGGGGTGGTGCCCATCCTGGTCGAGCTGGACGGCGACGTAAACGGCCAC…
CAR cssDNA	TTAAATAAAAGAATAAGCAGTATTATTAAGTAGCCCTGCATTTCAGGTTTCCTTGAGTGGCAGGCCAGGCCTGGCCGTGAACGTTCACTGAAATCATGGCCTCTTGGCCAAGATTGATAGCTTGTGCCTGTCCCTGAGTCCCAGTCCATCACGAGCAGCTGGTTTCTAAGATGCTATTTCCCGTATAAAGCATGAGACCGTGACTTGCCAGCCCCACAGAGCCCCGCCCTTGTCCATCACTGGCATCTGGACTCCAGCCTGGGTTGGGGCAAAGAGGGAAATGAGATCATGTCCTAACCCTGgaattggATCCTCTTGTCttACAGATGGATCTGGAGCAACAAACTTCTCACTACTCAAACAAGCAGGTGACGTGGAGGAGAATCCCGGCCCCatggc…
CD5-HA -tCTS	ACCCTCCTCTCTTCTTTCTGCAGTCGCTTCCTGCCTCGGATACCCATACGATGTGCCTGATTACGCAGGATCACGGCTCAGCTGGTATGACCCAGGTAAGGAAGAGCCACATG
CD5-HA +tCTS (base)	AACAAGCAGCGCTTCCTGCCTCGGACGGACCCTCCTCTCTTCTTTCTGCAGTCGCTTCCTGCCTCGGATACCCATACGATGTGCCTGATTACGCAGGATCACGGCTCAGCTGGTATGACCCAGGTAAGGAAGAGCCACATGCCGTCCGAGGCAGGAAGCGCTGCTTGTT
CD5-HA hairpin	GGTCCGTCCGAGGCAGGAAGCGCTGCAACAAGCAGCGCTTCCTGCCTCGGACGGACCCTCCTCTCTTCTTTCTGCAGTCGCTTCCTGCCTCGGATACCCATACGATGTGCCTGATTACGCAGGATCACGGCTCAGCTGGTATGACCCAGGTAAGGAAGAGCCACATGCCGTCCGAGGCAGGAAGCGCTGCAACAAGCAGCGCTTCCTGCCTCGGACGGATG

### Sheet: Supplementary Table 4
Formulation #	CAS Registry #	Cayman Chemical Cat#
1	104162-47-2	15109
2	2089251-47-6	33474
3	2227008-67-3	34367
4	2089251-33-0	34372
5	1351586-50-9	35051
6	3037332-21-8	35052
7	2244716-55-8	35337
8	2322290-93-5	36698
9	1220890-25-4	36699
10	1432494-65-9	36700
11	871258-12-7	36701
12	2230647-37-5	36935
13	2739805-64-0	37095
14	2767561-52-2	37122
15	2760467-57-8	37276
16	1799316-64-5	37278
17	2361162-70-9	37045
18	2036272-55-4	34337
19	1224606-06-7	34364
20	2256087-35-9	37279
21	2227214-78-8	34366
22	2758097-38-8	37441
23	1624618-02-5	37564
24	1883431-67-1	37652
25	2036272-50-9	37667
26	2566523-07-5	37831
27	2170488-92-1	37841
28	1853202-95-5	37853
29	1853203-01-6	37856
30	3027565-91-6	37903
31	2635329-26-7	37907
32	2230647-30-8	37910
33	3037065-56-5	38001
34	3117189-57-5	38150
35	2639634-80-1	38942
36	1450888-71-7	38320
37	1857340-78-3	38155
38	2933216-12-5	38243
39	2412492-06-7	38586
40	2761458-86-8	38282
41	2941228-91-5	38803
42	2430034-17-4	38591
43	2430034-05-0	38589
44	2639634-71-0	38351
45	2938207-23-7	38648
46	2766493-12-1	38802
47	2096984-25-5	39243
48	1318793-78-0	35786
49	2941268-67-1	9004144
50	1190197-97-7	34363
51	2985009-46-7	38338
52	26662-94-2	20067
53	179075-30-0	34371
54	6418-95-7	38153
55	104872-42-6	38592
56	1381861-92-2	38329
57	2805223-60-1	36128
58		38642
59	1287795-07-6	38430
60	1356250-80-0	37337
61	1058-61-3	36703
62	56421-10-4	38152
63	83-46-5	37386
64	1450888-71-7	38320
65	2377474-67-2	37670
66	2430034-05-0	38589
67	68105-02-2	38870
68	917572-74-8	37651
69	2349307-32-8	37986
70	96326-74-8	38311
